# Analysis-ready datasets for insecticide resistance phenotype and genotype frequency in African malaria vectors

**DOI:** 10.1101/582510

**Authors:** Catherine L. Moyes, Antoinette Wiebe, Katherine Gleave, Anna Trett, Penelope A. Hancock, Germain Gil Padonou, Mouhamadou S. Chouaïbou, Arthur Sovi, Sara A. Abuelmaali, Eric Ochomo, Christophe Antonio-Nkondjio, Dereje Dengela, Hitoshi Kawada, Roch K. Dabire, Martin J. Donnelly, Charles Mbogo, Christen Fornadel, Michael Coleman

## Abstract

The impact of insecticide resistance in malaria vectors is poorly understood and quantified. Here a series of geospatial datasets for insecticide resistance in malaria vectors are provided so that trends in resistance in time and space can be quantified and the impact of resistance found in wild populations on malaria transmission in Africa can be assessed. Data are also provided for common genetic markers of resistance to support analyses of whether these genetic data can improve the ability to monitor resistance in low resource settings. Specifically, data have been collated and geopositioned for the prevalence of insecticide resistance, as measured by standard bioassays, in representative samples of individual species or species complexes. Data are provided for the *Anopheles gambiae* species complex, the *Anopheles funestus* subgroup, and for nine individual vector species. In addition, allele frequencies for known resistance associated markers in the Voltage-gated sodium channel (*Vgsc*) are provided. In total, eight analysis-ready, standardised, geopositioned datasets encompassing over 20,000 African mosquito collections between 1957 and 2017 are provided.
