## Supplementary file 1 for "Analysis-ready datasets for insecticide resistance phenotype and genotype frequency in African malaria vectors"

### Sheet: WHO protocol
	DDT		Dieldrin		Malathion		Fenitrothion		Fenthion		Propoxur		Chlorphoxim		Permethrin		Deltamethrin		Lambda-cyhalothrin		Bendiocarb		Etofenprox		Pirimiphos-methyl		Carbosulfan		Cyfluthrin		Chlorfenapyr		Fipronil		Alpha-cypermethrin		Piperonyl butoxide
Protocol	Concentration	Duration (min.)	Concentration	Duration (min.)	Concentration	Duration (min.)	Concentration	Duration (min.)	Concentration	Duration (min.)	Concentration	Duration (min.)	Concentration	Duration (min.)	Concentration	Duration (min.)	Concentration	Duration (min.)	Concentration	Duration (min.)	Concentration	Duration (min.)	Concentration	Duration (min.)	Concentration	Duration (min.)	Concentration	Duration (min.)	Concentration	Duration (min.)	Concentration	Duration (min.)	Concentration	Duration (min.)	Concentration	Duration (min.)	Concentration	Duration (min.)
WHO 1963	multiple	60	multiple	60	0.5%, 5%	60	0.1%, 1%	60				60
WHO 1970	multiple	60	multiple	60	0.5%, 5%	60	0.1%, 1%	60	0.25%, 2.5%	60	0.01%, 0.1%	60
WHO 1975	multiple	60	multiple	60	0.5%, 5%	60	0.1%, 1%	60	0.25%, 2.5%	60	0.01%, 0.1%	60
WHO 1976	multiple	60	multiple	60	0.5%, 5%	60	0.1%, 1%	60	0.25%, 2.5%	60	0.01%, 0.1%	60
WHO 1980	0.04	60	0.04	60	0.05	60	0.01	120			0.1%	60	0.04	60	0.25%	60	0.025%	60
WHO 1981	0.04	60	0.04	60	0.05	60	0.01	120			0.1%	60	0.04	60	0.25%	60	0.025%	60			0.1%	60
WHO 1982	0.04	60	0.04	60	0.05	60	0.01	120			0.1%	60			0.25%	60	0.025%	60
WHO 1986	0.04	60	0.04	60	0.05	60	0.01	120	2.5%	60	0.1%	60			0.25%	60	0.025%	60
WHO 1988	0.04	60	0.04	60	0.05	60	0.01	120			0.1%	60			0.25%	60	0.025%	60
WHO 1992	0.04	60	0.04	60	0.05	60	0.01	120			0.1%	60			0.25%	60	0.025%	60	0.1%	60
WHO 1998	0.04	60	0.04	60	0.05	60	0.01	120			0.1%	60			0.75%	60	0.5%	60	0.05%	60	0.1%	60	0.5%	60
WHO 2013	0.04	60	0.4%, 4%	60	0.05	60	0.01	120			0.1%	60			0.75%	60	0.5%	60	0.05%	60	0.1%	60	0.5%	60	0.0025	60	0.004	60	0.0015	60	0.05	60	0.02	60
WHO 2016	0.04	60	0.04	60	0.05	60	0.01	120			0.1%	60			0.75%	60	0.5%	60	0.05%	60	0.1%	60	0.5%	60	0.0025	60	0.004	60	0.0015	60			0.02	60	0.0005	60	0.04	60
CDC	100 µg/bottle	45			50 µg/bottle	30	50 µg/bottle	30							21.5 µg/bottle	30	12.5 µg/bottle	30	12.5 µg/bottle	30	12.5 µg/bottle	30			20 µg/bottle	30			12.5 µg/bottle	30					12.5 µg/bottle	30

### Sheet: Etofenprox
Etofenprox
Protocol	Dose (%)	Exposure duration (minutes)	Exposure alterations
1958
1963
1970
1975
1976
1980
1981
1982
1986
1988
1992
1998	0.5	60		previously 0.25 - when?
2013	unchanged	unchanged
2016	unchanged	unchanged
